# A divergent mutational and clonal landscape in aged HSCs is not linked to aging-associated clonal hematopoiesis

**DOI:** 10.64898/2026.01.24.701060

**Authors:** Maria Carolina Florian, Amanda Amoah, Kalpana J. Nattamai, Karin Soller, Angelika Vollmer, Markus Hoenicka, Andreas Liebold, Katharina Bauer, Jan-Phlipp Mallm, Hartmut Geiger, Medhanie A. Mulaw

**Affiliations:** Institute of Molecular Medicine and Stem Cell Aging, University of Ulm, Albert-Einstein-Allee 11, D-89081 Ulm, Germany; Division of Experimental Hematology and Cancer Biology, Cincinnati Children’s Hospital Medical Center and University of Cincinnati, Cincinnati, OH, USA; Department of Cardiothoracic and Vascular Surgery, Ulm University Hospital, Ulm, Germany; Program for Regenerative Medicine, IDIBELL, 08908 L’Hospitalet de Llobregat, Barcelona, Spain; DKFZ and BioQuant Center scOpenLab, BioQuant, Heidelberg, Germany; Division of Chromatin Networks, German Cancer Research Center (DKFZ), Heidelberg, Germany; Unit for Single-cell Genomics, Medical Faculty, University Hospital Ulm, Albert-Einstein-Allee 11, D-89081 Ulm, Germany

**Author notes:** Authors with equal contribution (Hartmut Geiger, Medhanie A. Mulaw). Corresponding author/Lead Contact: Medhanie A. Mulaw, Ph.D.

## Abstract

Somatic mutations accumulate throughout life and can serve as endogenous markers to trace cellular lineage relationships. In hematopoietic stem cells (HSCs), aging is associated with functional decline and clonal skewing, yet how somatic mutational histories shape clonal architecture at single-cell resolution remains incompletely understood. Here, we leverage single-cell RNA sequencing from murine and human long-term HSCs to identify expressed somatic single-nucleotide variants and reconstruct mutation-based genealogies. To address technical noise inherent to single-cell transcriptomes, we implement a stringent joint variant filtering strategy that exploits daughter cell relationships and probabilistic modeling to distinguish true somatic events from artifacts. Using these high-confidence variants, we infer phylogenetic and clonal relationships among individual HSCs and uncover striking age-dependent differences in lineage structure. Whereas young HSCs show little evidence of hierarchical clonal organization, aged HSCs frequently exhibit structured genealogies consistent with clonal expansion. Integration of mutational, transcriptional, and signature-based analyses further reveals that genetically distinct clones in aged samples are transcriptionally divergent and enriched for pathways linked to aging and DNA damage responses. Together, our findings demonstrate that somatic mutations recovered from single-cell transcriptomes can resolve HSC clonal evolution and reveal age-associated alterations in stem cell dynamics.
