## Supplementary Tables for "A divergent mutational and clonal landscape in aged HSCs is not linked to aging-associated clonal hematopoiesis"

### Sheet: Supplementary_table_1
				scRNA-seq pairs											scATAC-seq pairs
No	Age	Cell.pair_ID	bed1 [A]	bed2 [B]	overlap	adj.joint.filt	Mean.Pred.Overp	r	Mean.Pred.Overp.adj	r.adj	No	Age	Cell.pair_ID	bed1 [A]	bed2 [B]	overlap	adj.joint.filt	Mean.Pred.Overp	r	Mean.Pred.Overp.adj	r.adj
1	O	B1_CONTROL_D_O_1_O1_1	4162	5776	632	603	0.035	0	0.0021875	0	1	O	3a1	1860	3807	1582	1338	0.01	0	0.000625	0
2	O	B1_CONTROL_D_O_1_O1_2	2709	4844	443	412	0.019	0	0.0011875	0	2	O	3a2	3120	2909	2112	1810	0.018	0	0.001125	0
3	O	B1_CONTROL_D_O_1_O1_4	3861	4116	487	460	0.025	0	0.0015625	0	3	O	3a3	2925	1499	1027	883	0.003	0	0.0001875	0
4	O	B1_CONTROL_D_O_1_O1_5	4253	4354	612	581	0.025	0	0.0015625	0	4	O	3a4	6060	3001	2474	2132	0.027	0	0.0016875	0
5	O	B1_CONTROL_D_O_1_O1_6	2482	3822	365	332	0.013	0	0.0008125	0	5	O	3a5	2503	4756	2165	1841	0.025	0	0.0015625	0
6	Y	B1_CONTROL_D_Y_1_Y1_2	5993	3600	595	568	0.037	0	0.0023125	0	6	Y	3y1	1312	416	157	135	0	0	0	0
7	Y	B1_CONTROL_D_Y_1_Y1_5	4154	3998	486	457	0.02	0	0.00125	0	7	Y	3y2	3320	1126	747	631	0.008	0	0.0005	0
8	Y	B1_CONTROL_D_Y_1_Y1_6	3263	4144	397	379	0.028	0	0.00175	0	8	Y	3y3	1116	2190	905	751	0.003	0	0.0001875	0
9	Y	B1_CONTROL_D_Y_1_Y1_7	2443	4236	375	355	0.02	0	0.00125	0	9	Y	3y4	1538	1671	886	774	0.008	0	0.0005	0
10	O	B2_CONTROL_D_O_1_O2_1	5876	6612	1045	984	0.047	0	0.0029375	0	10	Y	3y5	1020	232	105	94	0.001	0	6.25e-05	0
11	O	B2_CONTROL_D_O_1_O2_2	3528	4659	436	423	0.022	0	0.001375	0	11	Y	3y6	3174	856	604	513	0.002	0	0.000125	0
12	O	B2_CONTROL_D_O_1_O2_3	6169	1401	182	170	0.01	0	0.000625	0	12	Y	3y7	857	1862	561	492	0.003	0	0.0001875	0
13	O	B2_CONTROL_D_O_1_O2_4	3605	4514	449	420	0.016	0	0.001	0	13	Y	3y8	1420	1456	588	529	0.004	0	0.00025	0
14	O	B2_CONTROL_D_O_1_O2_5	4847	4468	809	759	0.031	0	0.0019375	0	14	O	4a10	681	235	47	41	0	0	0	0
15	O	B2_CONTROL_D_O_1_O2_6	1857	7473	488	467	0.015	0	0.0009375	0	15	O	4a11	86	311	22	19	0	0	0	0
16	O	B2_CONTROL_D_O_1_O2_7	8128	4803	1324	1260	0.05	0	0.003125	0	16	O	4a12	151	172	8	8	0	0	0	0
17	Y	B2_CONTROL_D_Y_1_Y2_1	5103	4309	587	570	0.034	0	0.002125	0	17	O	4a1	66	9	0	0	0	0	0	0
18	Y	B2_CONTROL_D_Y_1_Y2_2	2774	3442	277	251	0.022	0	0.001375	0	18	O	4a2	499	51	7	7	0	0	0	0
19	Y	B2_CONTROL_D_Y_1_Y2_3	3525	3050	400	379	0.011	0	0.0006875	0	19	O	4a3	88	213	11	10	0	0	0	0
20	Y	B2_CONTROL_D_Y_1_Y2_4	4550	4284	768	735	0.032	0	0.002	0	20	O	4a4	86	108	9	9	0	0	0	0
21	O	B3_CONTROL_D_O_1_O3_1	5119	4705	809	759	0.031	0	0.0019375	0	21	O	4a5	133	36	0	0	0	0	0	0
22	O	B3_CONTROL_D_O_1_O3_2	3903	4948	622	592	0.017	0	0.0010625	0	22	O	4a6	1126	130	30	24	0	0	0	0
23	O	B3_CONTROL_D_O_1_O3_3	4533	4874	664	636	0.032	0	0.002	0	23	O	4a7	110	455	8	8	0	0	0	0
24	O	B3_CONTROL_D_O_1_O3_5	4221	4365	579	563	0.027	0	0.0016875	0	24	O	4a8	370	230	32	30	0	0	0	0
25	O	B3_CONTROL_D_O_1_O3_6	3412	3940	652	622	0.017	0	0.0010625	0	25	O	4a9	59	4	0	0	0	0	0	0
26	O	B3_CONTROL_D_O_1_O3_7	3871	4739	754	720	0.031	0	0.0019375	0	26	Y	4y1	3838	3748	2513	2173	0.024	0	0.0015	0
27	Y	B3_CONTROL_D_Y_1_Y3_1	3601	2276	402	381	0.003	0	0.0001875	0	27	Y	4y2	161	142	11	8	0	0	0	0
28	Y	B3_CONTROL_D_Y_1_Y3_2	6950	6518	1165	1094	0.059	0	0.0036875	0	28	Y	4y3	1174	136	30	26	0	0	0	0
29	Y	B3_CONTROL_D_Y_1_Y3_4	7177	4521	1021	959	0.051	0	0.0031875	0	29	Y	4y4	124	520	25	17	0	0	0	0
30	Y	B3_CONTROL_D_Y_1_Y3_5	6860	6856	1368	1312	0.05	0	0.003125	0	30	Y	4y5	252	252	35	31	0	0	0	0
31	Y	B3_CONTROL_D_Y_1_Y3_7	6482	7868	1492	1416	0.063	0	0.0039375	0	31	Y	5y5	1998	639	381	339	0.002	0	0.000125	0
32	O	TO2_CONTROL_D_O_1_O4_1	2142	5682	421	405	0.018	0	0.001125	0	32	Y	5y6	4983	1984	1695	1431	0.011	0	0.0006875	0
33	O	TO2_CONTROL_D_O_1_O4_2	4987	4812	1023	975	0.036	0	0.00225	0			Mean	1444.06	1098.62	586.781	503.25	0.00465625	0	0.000291016	0
34	O	TO2_CONTROL_D_O_1_O4_3	4308	5135	1204	1157	0.029	0	0.0018125	0
35	O	TO2_CONTROL_D_O_1_O4_4	5972	4078	1461	1395	0.035	0	0.0021875	0
36	O	TO2_CONTROL_D_O_1_O4_5	3848	3701	890	854	0.022	0	0.001375	0
37	O	TO2_CONTROL_D_O_1_O4_6	3936	3457	998	946	0.023	0	0.0014375	0
38	O	TO2_CONTROL_D_O_1_O4_7	4660	5463	1161	1115	0.026	0	0.001625	0
39	O	TO4_CONTROL_D_O_1_O6_1	1034	4445	154	144	0.007	0	0.0004375	0
40	O	TO4_CONTROL_D_O_1_O6_2	7086	6222	1567	1508	0.054	0	0.003375	0
41	O	TO4_CONTROL_D_O_1_O6_3	5427	1810	245	239	0.009	0	0.0005625	0
42	O	TO4_CONTROL_D_O_1_O6_4	8133	4721	1274	1210	0.057	0	0.0035625	0
43	O	TO4_CONTROL_D_O_1_O6_5	4299	398	25	25	0.006	0	0.000375	0
44	O	TO4_CONTROL_D_O_1_O6_6	991	287	28	26	0	0	0	0
45	O	TO4_CONTROL_D_O_1_O6_7	8528	5878	1957	1870	0.054	0	0.003375	0
46	Y	TY1_CONTROL_D_Y_1_Y4_1	8024	7982	1774	1696	0.066	0	0.004125	0
47	Y	TY1_CONTROL_D_Y_1_Y4_2	1609	2966	296	273	0.016	0	0.001	0
48	Y	TY1_CONTROL_D_Y_1_Y4_3	6270	5551	1505	1439	0.044	0	0.00275	0
49	Y	TY1_CONTROL_D_Y_1_Y4_4	8841	6591	2076	1986	0.058	0	0.003625	0
50	Y	TY1_CONTROL_D_Y_1_Y4_5	6899	6137	1651	1570	0.052	0	0.00325	0
51	Y	TY2O3P1_CONTROL_D_Y_1_Y5_1	5734	5828	1072	1024	0.042	0	0.002625	0
52	Y	TY2O3P1_CONTROL_D_Y_1_Y5_2	899	5693	252	225	0.007	0	0.0004375	0
53	Y	TY2O3P1_CONTROL_D_Y_1_Y5_3	9011	8920	2222	2108	0.082	0	0.005125	0
54	O	TY2O3P2_CONTROL_D_O_1_O5_2	1774	5240	393	378	0.009	0	0.0005625	0
55	O	TY2O3P2_CONTROL_D_O_1_O5_3	1794	3878	368	349	0.011	0	0.0006875	0
56	O	TY2O3P2_CONTROL_D_O_1_O5_4	3474	2831	481	460	0.025	0	0.0015625	0
57	O	TY2O3P2_CONTROL_D_O_1_O5_5	3710	4809	1001	962	0.037	0	0.0023125	0
58	O	TY2O3P2_CONTROL_D_O_1_O5_6	1875	3294	501	462	0.007	0	0.0004375	0
59	O	TY2O3P2_CONTROL_D_O_1_O5_7	1807	1937	442	417	0.004	0	0.00025	0
60	O	TY2O3P2_CONTROL_D_O_1_O5_8	3081	1399	240	231	0.007	0	0.0004375	0
61	Y	TY2O3P2_CONTROL_D_Y_1_Y5_4	2451	2764	609	558	0.016	0	0.001	0
62	Y	TY3_CONTROL_D_Y_1_Y6_2	4786	4260	833	783	0.029	0	0.0018125	0
63	Y	TY3_CONTROL_D_Y_1_Y6_3	4276	5879	1301	1228	0.038	0	0.002375	0
64	Y	TY3_CONTROL_D_Y_1_Y6_4	978	757	149	127	0.005	0	0.0003125	0
65	Y	TY3_CONTROL_D_Y_1_Y6_5	4262	6234	830	788	0.026	0	0.001625	0
66	Y	TY3_CONTROL_D_Y_1_Y6_6	1541	4798	88	81	0.02	0	0.00125	0
67	Y	TY3_CONTROL_D_Y_1_Y6_9	4582	6874	920	867	0.033	0	0.0020625	0
		Mean	4364.78	4540.69	777.567	738.806	0.028403	0	0.00177519	0

### Sheet: Supplementary_table_2
scRNA-seq pairs			scATAC-seq pairs
Category	W	p.value	Category	W	p.value
all	1760	0.0560752	all	312.5	0.0195472
joint	630	0.288468	joint	176	0.0697123
adj.joint	624	0.324509	adj.joint	128	0.325871
coding	517.5	0.365177	coding	123.5	0.431486

### Sheet: Supplementary_table_3
Gene	mean_Y	mean_O	t	p.value	adj.p.value
2310036O22Rik|XLOC_020536	6.53381	6.34025	0.387913	0.65063	0.997176
2610305D13Rik|XLOC_015301	0.750054	0.611948	0.493456	0.688609	0.997176
4833420G17Rik|XLOC_005419	1.88839	1.63518	0.692871	0.755102	0.997176
Acot10|XLOC_007188	0.00313464	0.0163748	-1.71727	0.0446609	0.866266
Acta2|XLOC_010724	0.0948974	0.227073	-1.30831	0.0967612	0.866266
Actg1|XLOC_004165	8.33903	8.57019	-0.86082	0.195459	0.926306
Aldoart1|XLOC_014893	0.0350483	0.0531716	-1.26912	0.103316	0.866266
Asns|XLOC_017417	3.50297	3.43392	0.14692	0.558268	0.997176
Atg4a|XLOC_013780	1.57962	1.3249	0.695632	0.755981	0.997176
AY358078|XLOC_006096	0.00494266	0	1.38869	0.914737	0.997176
BC048507|XLOC_005287	0	0.0123769	-1	0.160221	0.890975
C330021F23Rik|XLOC_020185	0.535968	0.441215	1.15096	0.873756	0.997176
Chtf8|XLOC_021201	2.93769	2.5832	1.00448	0.841487	0.997176
Cluh|XLOC_002845	1.61579	1.34687	0.855636	0.802975	0.997176
Cog3|XLOC_006689	1.03643	0.675742	1.34118	0.908417	0.997176
Col18a1|XLOC_002110	0.775924	0.513561	1.06335	0.854962	0.997176
Coq3|XLOC_014018	1.69964	2.0508	-0.972067	0.166452	0.890975
Ctla2b|XLOC_005697	4.75515	4.25189	0.997643	0.83973	0.997176
Ctsb|XLOC_006183	4.37284	3.56432	2.30339	0.988555	0.997176
Cyfip2|XLOC_003446	2.43411	2.40352	0.096769	0.538466	0.997176
Dpy30|XLOC_009477	7.73859	7.54561	0.446023	0.671841	0.997176
E130201H02Rik|XLOC_018831	0.0988863	0.0782473	0.179698	0.571126	0.997176
Eci3|XLOC_005581	0	0.00197338	-1	0.160221	0.890975
Eif2ak1|XLOC_016036	2.42086	1.79805	1.61364	0.945337	0.997176
Eif3a|XLOC_010850	5.07726	5.02763	0.169314	0.567065	0.997176
Eif5|XLOC_004609	6.10835	5.68013	1.34027	0.908729	0.997176
Gm13157|XLOC_015303	2.06096	1.96381	0.280263	0.610099	0.997176
Gm15455|XLOC_000719	0.140008	0.041651	1.97502	0.973623	0.997176
Gm1821|XLOC_006051	6.97205	6.76953	0.4961	0.689649	0.997176
Gm20594|XLOC_017059	3.44197	2.75003	1.69755	0.953675	0.997176
Gm3258|XLOC_001972	1.07296	1.09255	-0.116862	0.453578	0.997176
Gm5434|XLOC_004289	0	0.0020291	-1	0.160221	0.890975
Gm5512|XLOC_010248	0.131985	0.236071	-1.93249	0.0277209	0.866266
Gm5643|XLOC_023096	1.51951	1.1786	2.15163	0.983251	0.997176
Gm5801|XLOC_006569	0.808799	0.494757	2.66224	0.995485	0.997176
Gm5803|XLOC_007189	0.389836	0.313483	1.16443	0.876809	0.997176
Gm6251|XLOC_001358	0.569366	0.634218	-0.384349	0.350701	0.997176
Gm7102|XLOC_010854	0.300246	0.311963	-0.126009	0.449974	0.997176
Gm8096|XLOC_020909	0.00670508	0.00899646	-0.450196	0.326662	0.997176
Gm8615|XLOC_016747	0.012934	0.0133179	-0.0485016	0.480695	0.997176
Gstm3|XLOC_013817	0.00243194	0.0176239	-1.7044	0.0458965	0.866266
Gstp2|XLOC_010493	0.087807	0.143914	-1.27613	0.10208	0.866266
Gtf3c2|XLOC_016184	1.96967	1.48453	1.23356	0.889865	0.997176
H2-Q1|XLOC_008700	0.00831873	0.00691887	0.244932	0.596473	0.997176
H2-Q4|XLOC_008702	1.0659	0.863743	0.881412	0.809946	0.997176
H2-Q7|XLOC_008705	3.8167	5.13505	-2.86632	0.00248932	0.271336
Hbb-bs|XLOC_019812	0.319681	0.705735	-1.56174	0.0605444	0.866266
Hist1h1c|XLOC_005098	0.978769	0.957503	0.0534601	0.521275	0.997176
Hist1h1d|XLOC_005091	0.868487	1.3442	-1.27661	0.102056	0.866266
Hist1h2ag|XLOC_005498	1.03193	0.898853	0.440438	0.669783	0.997176
Hist1h2an|XLOC_005490	0.783708	0.885735	-0.381338	0.351848	0.997176
Hp1bp3|XLOC_014512	3.76363	3.35803	1.19841	0.883498	0.997176
Hsp90ab1|XLOC_009338	9.5341	9.32835	1.22032	0.887534	0.997176
Itgam|XLOC_018900	0.427693	0.0790991	1.40204	0.916998	0.997176
Kras|XLOC_018007	2.90643	2.55672	1.06842	0.856241	0.997176
Krt10|XLOC_003919	0.816303	1.06363	-0.951233	0.171656	0.890975
Lancl1|XLOC_000843	1.76115	1.3735	1.24227	0.891514	0.997176
Lrrcc1|XLOC_012868	2.03884	1.8669	0.461874	0.677478	0.997176
Luc7l|XLOC_008557	4.16081	3.80754	0.752631	0.773453	0.997176
Ly6c1|XLOC_007322	0.132034	0.319463	-1.41391	0.0799055	0.866266
Ly6i|XLOC_007320	0.00899109	0.111225	-1.49587	0.0693385	0.866266
Lyrm9|XLOC_002906	1.82975	1.58718	0.966378	0.832138	0.997176
Lyz1|XLOC_002307	1.03682	1.08406	-0.247473	0.40247	0.997176
Mkl2|XLOC_007679	1.12606	0.75655	1.30358	0.90217	0.997176
Mkrn1|XLOC_017503	2.96497	2.41127	1.4655	0.927271	0.997176
Mllt10|XLOC_010916	1.89817	1.19425	2.30427	0.988362	0.997176
Myl6b|XLOC_002367	0.00636015	0.0492592	-1.87283	0.0321775	0.866266
Ndufa2|XLOC_009924	8.12031	8.00946	0.271693	0.606848	0.997176
Nfkb1|XLOC_013909	3.63665	3.19604	1.10348	0.863883	0.997176
Pcmt1|XLOC_001897	4.13467	4.21127	-0.169018	0.43303	0.997176
Pisd|XLOC_016194	2.74768	2.40614	0.868505	0.806497	0.997176
Plk1|XLOC_018845	3.56483	2.472	1.95884	0.973668	0.997176
Pnp2|XLOC_006086	0.688438	1.02213	-1.08168	0.140688	0.890975
Poldip2|XLOC_002904	4.1677	3.32692	1.9377	0.972542	0.997176
Ppp1r15a|XLOC_019517	1.76477	1.21086	1.40991	0.919344	0.997176
Prdx6b|XLOC_011218	0.0298063	0.00759311	0.835501	0.796571	0.997176
Prkar1a|XLOC_003196	5.93235	5.33904	1.38036	0.915007	0.997176
Prpf40a|XLOC_012104	4.77129	4.35227	1.19953	0.883735	0.997176
Psmb7|XLOC_012081	4.82239	5.25751	-1.00381	0.158845	0.890975
Psmc1|XLOC_004478	7.52687	6.67322	1.93291	0.97225	0.997176
Psmd8|XLOC_019358	6.35087	5.8618	1.15664	0.875221	0.997176
Ptpn6|XLOC_017862	4.95485	4.19905	1.6436	0.948634	0.997176
Rasal3|XLOC_009179	3.31822	2.68806	1.37759	0.914479	0.997176
Rasl2-9|XLOC_019068	0.038251	0.036314	0.113492	0.545093	0.997176
Rbm25|XLOC_004414	5.22167	5.18948	0.134716	0.553469	0.997176
Rbms2|XLOC_002360	0.991409	0.810739	0.807445	0.789442	0.997176
Rpl22|XLOC_014622	5.88374	5.68533	0.748179	0.772049	0.997176
Rpl31-ps12|XLOC_008038	3.35805	3.1355	0.831265	0.796174	0.997176
Safb|XLOC_008857	3.94967	2.741	2.81682	0.997176	0.997176
Serpina3h|XLOC_004504	0.107891	0.0420533	1.60674	0.943519	0.997176
Serpinb1c|XLOC_005570	0.00103516	0.0045695	-0.754349	0.226365	0.997176
Sf3b2|XLOC_010525	5.40881	5.11179	0.857519	0.803572	0.997176
Sfi1|XLOC_003305	0.693237	0.356109	1.61277	0.944636	0.997176
Sfmbt1|XLOC_005994	0.402323	0.514411	-0.652898	0.257514	0.997176
Slc25a5|XLOC_022773	9.64173	9.36471	0.858107	0.803792	0.997176
Slfn9|XLOC_003774	1.02886	1.38252	-1.22475	0.111511	0.86819
Spcs1|XLOC_006397	6.97177	6.32787	1.47723	0.929002	0.997176
Srrm1|XLOC_015209	5.19527	5.60985	-1.40813	0.080754	0.866266
Stat4|XLOC_000110	1.70157	1.80155	-0.254005	0.399955	0.997176
Tars|XLOC_007181	5.16745	4.02747	2.62265	0.995089	0.997176
Tefm|XLOC_003762	2.22227	2.49259	-0.567282	0.285812	0.997176
Thumpd3|XLOC_017180	2.81221	2.61232	0.453241	0.674397	0.997176
Tlk1|XLOC_012146	1.19834	1.28708	-0.304462	0.380644	0.997176
Tuba1a|XLOC_007560	1.9147	1.51988	1.11982	0.867375	0.997176
Tubg2|XLOC_003115	0.00262296	0.0069078	-0.876373	0.191264	0.926306
U2af1|XLOC_009169	7.12656	6.66594	1.1737	0.878617	0.997176
Vasp|XLOC_019196	4.57555	3.92433	1.54143	0.936989	0.997176
Xlr4c|XLOC_023421	0.125082	0.0715667	0.578515	0.718027	0.997176
Ybx3|XLOC_017943	7.71025	7.55723	0.450549	0.673465	0.997176

### Sheet: Supplementary_table_4
	Cluster_1	Cluster_2	sub-total
Aged	46	32	78
Young	36	20	56
sub-total	82	52	134
Fisher's Exact Test for Count Data
p-value = 0.592
alternative hypothesis: true odds ratio is not equal to 1
95 percent confidence interval:
0.3682382 1.7164843
sample estimates:
odds ratio
0.799953

### Sheet: Supplementary_table_5
Gene	mean_Y	mean_O	t	p.value	adj.p.value
2310036O22Rik|XLOC_020536	6.53381	6.34025	0.387913	0.65063	0.988555
Acot10|XLOC_007188	0.00313464	0.0163748	-1.71727	0.0446609	0.669064
Acta2|XLOC_010724	0.0948974	0.227073	-1.30831	0.0967612	0.669064
Actg1|XLOC_004165	8.33903	8.57019	-0.86082	0.195459	0.837681
Asns|XLOC_017417	3.50297	3.43392	0.14692	0.558268	0.988555
Chtf8|XLOC_021201	2.93769	2.5832	1.00448	0.841487	0.988555
Cog3|XLOC_006689	1.03643	0.675742	1.34118	0.908417	0.988555
Ctsb|XLOC_006183	4.37284	3.56432	2.30339	0.988555	0.988555
Dpy30|XLOC_009477	7.73859	7.54561	0.446023	0.671841	0.988555
Gm1821|XLOC_006051	6.97205	6.76953	0.4961	0.689649	0.988555
Gm3258|XLOC_001972	1.07296	1.09255	-0.116862	0.453578	0.988555
Gstm3|XLOC_013817	0.00243194	0.0176239	-1.7044	0.0458965	0.669064
H2-Q1|XLOC_008700	0.00831873	0.00691887	0.244932	0.596473	0.988555
Hist1h1c|XLOC_005098	0.978769	0.957503	0.0534601	0.521275	0.988555
Hist1h2an|XLOC_005490	0.783708	0.885735	-0.381338	0.351848	0.988555
Luc7l|XLOC_008557	4.16081	3.80754	0.752631	0.773453	0.988555
Pcmt1|XLOC_001897	4.13467	4.21127	-0.169018	0.43303	0.988555
Poldip2|XLOC_002904	4.1677	3.32692	1.9377	0.972542	0.988555
Prdx6b|XLOC_011218	0.0298063	0.00759311	0.835501	0.796571	0.988555
Prkar1a|XLOC_003196	5.93235	5.33904	1.38036	0.915007	0.988555
Psmb7|XLOC_012081	4.82239	5.25751	-1.00381	0.158845	0.794225
Rbms2|XLOC_002360	0.991409	0.810739	0.807445	0.789442	0.988555
Sfi1|XLOC_003305	0.693237	0.356109	1.61277	0.944636	0.988555
Slc25a5|XLOC_022773	9.64173	9.36471	0.858107	0.803792	0.988555
Slfn9|XLOC_003774	1.02886	1.38252	-1.22475	0.111511	0.669064
Srrm1|XLOC_015209	5.19527	5.60985	-1.40813	0.080754	0.669064
Thumpd3|XLOC_017180	2.81221	2.61232	0.453241	0.674397	0.988555
Tlk1|XLOC_012146	1.19834	1.28708	-0.304462	0.380644	0.988555
Xlr4c|XLOC_023421	0.125082	0.0715667	0.578515	0.718027	0.988555
Ybx3|XLOC_017943	7.71025	7.55723	0.450549	0.673465	0.988555

### Sheet: Supplementary_table_6
	Cluster_1	Cluster_2	sub-total
Aged	53	25	78
Young	45	11	56
sub-total	98	36	134
Fisher's Exact Test for Count Data
p-value = 0.1193
alternative hypothesis: true odds ratio is not equal to 1
95 percent confidence interval:
0.2071168 1.2425520
sample estimates:
odds ratio
0.520712

### Sheet: Supplementary_table_7
PANTHER GO-Slim Biological Process	Ref	INPUT	expected	Fold Enrichment	P value
regulation of gene expression, epigenetic	69	9	0.11	80.88	5.42e-13
chromatin organization	279	11	0.45	24.45	1.26e-10
organelle organization	767	12	1.24	9.7	3.78e-07
cellular component organization	1627	15	2.62	5.72	2.65e-06
cellular component organization or biogenesis	1767	15	2.85	5.26	8.02e-06
regulation of nucleobase-containing compound metabolic process	548	9	0.88	10.18	4.03e-05
biosynthetic process	1520	11	2.45	4.49	0.00426
transcription, DNA-dependent	1537	10	2.48	4.03	0.0277
RNA metabolic process	2072	12	3.34	3.59	0.0146

### Sheet: Supplementary_table_8
Mouse	B1	B1	B1	B1	B2	B2	B2	B2	B3	B3	B3	B3	B3	TY1	TY1	TY1	TY1	TY1	TY2O3P	TY2O3P	TY2O3P	TY3	TY3	TY3	TY3	TY3
Cell	B1_Y_2	B1_Y_5	B1_Y_6	B1_Y_7	B2_Y_1	B2_Y_2	B2_Y_3	B2_Y_4	B3_Y_1	B3_Y_2	B3_Y_4	B3_Y_5	B3_Y_7	TY1_Y_1	TY1_Y_2	TY1_Y_3	TY1_Y_4	TY1_Y_5	TY2O3P1_Y_1	TY2O3P1_Y_3	TY2O3P2_Y_4	TY3_Y_2	TY3_Y_3	TY3_Y_4	TY3_Y_5	TY3_Y_9
chr1:33836489:33836489:G:A	0	0	0	0	0	0	0	0	0	0	0	0	0	0	0	0	0	1	0	1	0	0	0	0	0	0
chr1:52102993:52102993:C:T	0	0	0	0	0	0	0	0	0	0	0	0	0	1	0	0	0	0	0	1	0	0	0	0	0	1
chr1:67004391:67004391:G:C	0	0	0	0	0	0	0	0	0	0	0	1	0	0	0	0	0	0	0	0	0	0	0	0	0	0
chr1:88265258:88265258:A:G	0	0	0	0	0	0	0	0	0	0	0	0	1	0	0	0	0	0	0	0	0	0	0	0	0	1
chr1:88265570:88265570:T:A	0	0	1	0	0	1	0	0	0	0	0	1	1	0	0	0	0	0	0	1	0	0	0	0	0	0
chr1:88265673:88265673:C:A	0	0	0	0	0	0	0	0	0	0	0	1	0	0	0	0	0	0	0	0	0	0	0	0	0	0
chr1:88265892:88265892:C:G	0	0	0	0	0	0	0	0	0	0	0	0	0	0	0	0	0	0	0	1	0	0	0	0	0	0
chr1:88265980:88265980:T:G	0	0	0	0	0	0	0	0	0	0	0	0	1	0	0	0	0	0	0	1	0	0	0	0	0	1
chr1:88266046:88266046:A:C	0	0	0	0	0	0	0	0	0	0	0	1	0	0	0	0	0	0	0	0	0	0	0	0	0	0
chr1:88266121:88266121:G:A	0	0	0	0	0	0	0	0	0	0	0	1	0	0	0	0	0	0	0	0	0	0	0	0	0	0
chr1:88266241:88266241:G:T	0	0	0	0	0	0	0	0	0	0	0	1	0	0	0	0	0	0	0	0	0	0	0	0	0	0
chr1:88266255:88266255:C:T	0	0	0	0	0	0	0	0	0	0	0	1	0	0	0	0	0	0	0	0	0	0	0	0	0	0
chr1:88266400:88266400:G:A	0	0	0	0	0	0	0	0	0	0	0	1	0	0	0	0	0	0	0	0	0	0	0	0	0	0
chr1:88266452:88266452:C:T	0	0	0	0	0	0	0	0	0	0	0	1	0	0	0	0	0	0	0	0	0	0	0	0	0	0
chr1:88266561:88266561:A:G	0	0	0	0	0	0	0	0	0	0	0	1	0	0	0	0	0	0	0	0	0	0	0	0	0	0
chr1:88266616:88266616:T:C	0	0	0	0	0	0	0	0	0	0	0	1	0	0	0	0	0	0	0	0	0	0	0	0	0	0
chr1:88277238:88277238:T:C	0	0	0	0	0	0	0	0	0	0	0	1	1	1	0	0	0	0	0	1	0	0	0	0	0	1
chr10:117288631:117288631:T:G	0	0	0	0	0	0	0	0	0	0	0	0	0	0	0	0	1	0	0	1	0	0	0	0	0	0
chr10:117288636:117288636:T:C	0	0	0	0	0	0	0	0	0	0	0	0	0	0	0	0	1	0	0	1	0	0	0	0	0	0
chr10:128496272:128496272:C:T	0	0	0	0	0	0	0	0	0	0	0	0	1	0	0	0	1	1	0	0	0	0	0	0	0	1
chr10:20208789:20208789:G:T	0	0	1	0	0	0	0	0	1	1	0	1	0	0	0	0	0	0	0	0	0	1	0	0	0	0
chr10:20208793:20208793:A:T	0	0	1	0	0	0	0	0	1	1	0	1	0	0	0	0	0	0	0	0	0	1	0	0	0	0
chr10:20208888:20208888:A:G	0	0	0	0	0	0	0	0	0	0	0	0	0	0	1	0	0	0	0	0	0	0	0	0	0	0
chr10:77059925:77059925:G:T	0	0	0	0	0	0	0	0	0	1	0	0	0	0	0	0	0	0	0	0	0	0	0	0	0	0
chr11:101160874:101160874:T:C	0	0	0	0	0	0	0	0	0	0	0	0	0	0	0	0	0	1	0	1	0	0	0	0	0	0
chr11:46222615:46222615:G:A	0	1	0	0	0	0	0	0	0	0	0	0	0	1	0	0	0	0	0	0	0	0	0	0	0	1
chr11:48945576:48945576:A:G	1	0	1	1	1	0	0	1	0	1	1	1	0	0	0	0	0	1	1	0	0	1	0	0	0	0
chr11:48945600:48945600:A:G	0	0	0	1	0	1	0	0	0	0	1	1	0	0	0	0	0	0	0	0	0	1	0	0	0	0
chr11:48945630:48945630:A:G	0	0	1	0	1	0	0	1	0	1	1	1	0	0	0	0	1	1	1	0	0	1	0	0	1	1
chr11:48945750:48945750:C:T	1	1	1	1	1	0	0	1	0	1	1	1	1	1	0	1	1	1	1	1	0	1	0	0	1	1
chr11:48945807:48945807:A:G	1	1	1	1	1	0	0	1	0	1	1	1	1	1	0	1	1	1	1	1	0	1	1	0	1	1
chr11:48948117:48948117:G:T	0	0	0	0	0	0	0	0	0	0	0	0	0	0	0	0	0	0	0	1	0	0	0	0	0	0
chr11:74669551:74669551:G:T	0	0	0	0	1	0	0	0	0	0	0	0	0	0	0	0	0	0	0	0	0	0	0	0	0	0
chr11:78836057:78836057:C:T	0	0	0	0	1	0	0	0	0	0	0	0	0	0	0	0	0	0	0	0	0	0	0	0	0	0
chr11:80136881:80136881:A:G	0	0	0	0	0	0	0	0	0	1	0	0	0	0	0	0	0	0	0	0	0	0	0	0	0	0
chr11:99386137:99386137:G:C	0	0	0	0	0	0	0	0	0	0	0	1	0	0	0	0	0	0	0	0	0	0	0	0	0	0
chr12:100114951:100114951:G:A	0	0	0	0	0	0	0	0	0	0	0	0	0	0	0	0	0	0	0	0	0	0	0	1	0	0
chr12:104217360:104217360:G:A	0	0	0	0	0	0	0	0	0	0	0	0	0	1	0	0	1	1	0	0	0	0	0	0	0	0
chr12:104217367:104217367:G:A	0	0	0	0	0	0	0	0	0	0	0	0	0	1	0	0	1	1	0	0	0	0	0	0	0	0
chr12:104218363:104218363:G:A	0	0	0	0	0	0	0	0	0	0	0	0	0	0	0	0	0	1	0	0	0	0	0	0	0	0
chr12:104253522:104253522:A:T	0	0	0	0	0	0	0	0	0	0	0	0	0	0	0	0	1	0	0	0	0	0	0	0	0	0
chr12:111541731:111541731:G:A	0	0	0	0	0	0	0	0	0	0	0	0	0	0	0	0	1	0	0	0	0	0	0	0	0	0
chr12:36090735:36090735:T:C	0	0	0	0	0	0	0	0	0	0	0	0	1	0	0	0	0	0	0	0	0	0	0	0	0	0
chr12:36090745:36090745:T:C	0	0	0	0	0	0	0	0	0	0	0	0	1	0	0	0	0	0	0	0	0	0	0	0	0	0
chr12:83664082:83664082:A:T	0	0	0	0	0	0	0	0	0	0	0	0	0	1	0	0	0	0	0	0	0	0	0	0	0	0
chr12:88321193:88321193:G:C	0	0	0	0	0	0	0	0	0	0	0	0	0	0	0	1	1	0	0	1	0	0	0	0	0	0
chr13:119477808:119477808:C:A	0	0	0	0	0	0	0	0	0	1	1	0	0	1	0	0	0	1	0	0	0	0	0	0	0	0
chr13:119477809:119477809:A:G	0	0	0	0	0	0	0	0	0	1	1	0	0	1	0	0	0	1	0	0	0	0	0	0	0	0
chr13:22042541:22042541:C:T	0	0	0	0	0	0	0	0	0	0	0	0	0	0	0	1	0	0	0	0	1	0	0	0	0	0
chr13:23555341:23555341:G:C	0	0	0	0	0	0	0	0	0	0	0	1	0	0	0	0	0	0	0	0	0	0	0	0	0	0
chr13:32883912:32883912:C:T	0	0	0	0	0	0	0	0	0	0	0	0	1	0	0	0	0	0	1	0	0	0	0	0	0	0
chr13:34948797:34948797:A:C	1	0	0	0	0	0	0	0	0	0	0	0	0	0	0	0	0	0	0	0	0	0	0	0	0	0
chr13:34948804:34948804:T:C	1	0	0	0	0	0	0	0	0	0	0	0	0	0	0	0	0	0	0	0	0	0	0	0	0	0
chr13:60896284:60896284:C:T	0	0	0	1	0	0	0	0	0	0	0	0	0	0	0	0	0	1	0	0	0	0	0	0	0	0
chr13:60896336:60896336:T:C	0	0	0	0	0	0	0	0	0	0	0	0	0	0	0	0	0	1	0	0	0	0	0	0	0	0
chr13:60896696:60896696:A:G	0	0	0	0	0	0	0	0	0	0	0	0	0	0	0	1	0	1	0	0	0	0	0	0	0	0
chr13:67863661:67863661:C:T	0	0	0	0	0	0	0	0	0	1	0	0	0	1	0	0	0	1	0	1	0	0	0	0	0	1
chr14:30810321:30810321:C:A	1	1	1	1	0	0	0	0	1	1	1	1	1	0	0	0	1	1	0	0	0	0	0	0	0	0
chr14:30810322:30810322:A:G	1	1	1	1	0	0	0	0	1	1	1	1	1	0	0	0	1	1	0	0	0	0	0	0	0	0
chr14:31001352:31001352:G:C	0	0	0	0	0	0	0	0	0	0	0	0	0	0	0	0	0	0	0	0	0	0	1	0	1	0
chr14:31001353:31001353:G:C	0	0	0	0	0	0	0	0	0	0	0	0	0	0	0	0	0	0	0	0	0	0	1	0	1	0
chr14:50959634:50959634:C:A	0	0	0	0	0	0	0	0	0	0	0	0	0	0	0	1	0	0	0	1	0	0	0	0	0	0
chr14:50963153:50963153:C:G	0	0	0	0	0	0	0	0	0	0	0	0	1	0	0	0	0	0	0	1	0	0	0	0	0	0
chr14:50964302:50964302:T:C	0	0	0	0	0	0	0	0	0	0	0	0	0	0	0	0	0	1	0	0	0	0	1	0	0	0
chr14:51826031:51826031:T:C	0	0	0	0	0	0	0	0	0	0	0	0	0	0	0	0	0	0	0	1	0	0	0	0	0	0
chr14:56010581:56010581:A:G	0	0	0	0	0	0	0	0	0	0	0	0	0	0	0	0	1	0	0	1	0	0	1	0	0	0
chr14:56010926:56010926:T:C	0	0	0	0	0	0	0	0	0	0	0	1	0	1	0	0	1	1	0	1	0	0	0	0	1	0
chr14:56011043:56011043:C:T	0	0	0	0	1	0	0	0	0	0	0	0	0	1	0	1	0	0	0	0	0	0	0	0	0	0
chr14:56011141:56011141:T:C	0	0	0	0	1	0	0	0	0	0	0	1	0	0	0	0	0	0	0	0	0	0	0	0	0	0
chr15:11384146:11384146:T:C	0	0	0	0	0	0	0	0	0	0	0	0	0	0	0	0	0	0	0	0	0	0	0	0	0	1
chr15:22713932:22713932:T:C	0	0	0	0	0	0	0	0	0	0	0	0	0	0	0	0	0	0	1	1	0	0	0	0	0	0
chr15:22713999:22713999:T:C	0	0	0	0	0	0	0	0	0	0	0	0	0	0	0	1	1	0	0	0	0	0	0	0	0	0
chr15:74981943:74981943:A:T	0	0	0	0	0	0	0	0	0	0	0	0	0	0	0	0	1	0	1	0	0	0	0	0	0	1
chr15:75048476:75048476:G:C	0	0	0	0	0	0	0	0	0	0	0	0	0	0	0	0	1	0	0	0	0	0	1	0	0	0
chr15:75048481:75048481:C:A	0	0	0	0	0	0	0	0	0	0	0	0	0	0	0	0	1	0	0	0	0	0	1	0	0	0
chr15:98950040:98950040:T:C	0	0	0	1	0	0	1	0	1	0	0	1	0	0	0	1	0	0	1	0	1	0	0	0	0	0
chr15:98950322:98950322:G:A	0	0	0	0	0	0	0	0	0	0	0	0	0	0	0	0	0	0	1	0	0	0	0	0	0	0
chr15:98950436:98950436:C:T	1	1	0	1	0	0	1	0	1	0	0	1	0	0	0	1	1	0	1	0	0	0	0	0	0	0
chr15:98950598:98950598:A:G	1	0	0	0	0	0	0	0	1	0	0	1	0	0	0	1	1	0	1	0	0	0	0	0	0	0
chr15:98950964:98950964:G:A	0	0	0	0	0	0	0	0	0	0	0	0	0	0	0	0	1	0	0	0	0	0	0	0	0	0
chr15:98951251:98951251:A:G	0	0	0	0	0	0	0	0	0	0	0	1	0	0	0	0	0	0	1	0	0	0	0	0	0	0
chr15:98951299:98951299:G:A	0	0	0	0	0	0	0	0	0	0	0	0	0	0	0	1	0	0	1	0	0	0	0	0	0	0
chr15:98951671:98951671:A:G	1	0	0	0	0	0	0	0	0	0	0	0	0	0	0	0	0	0	0	0	0	0	0	0	0	0
chr16:13394909:13394909:G:A	0	0	0	0	0	0	0	0	0	0	0	0	0	0	0	0	0	0	0	1	0	0	0	0	0	0
chr16:16819761:16819761:A:G	0	0	0	1	1	1	1	1	0	0	1	1	1	0	0	1	1	0	0	0	0	0	0	0	0	0
chr16:24529934:24529934:C:T	0	0	0	0	1	0	0	0	0	0	0	0	0	0	0	0	0	0	0	0	0	0	0	0	0	0
chr17:31647266:31647266:C:A	0	0	0	0	0	0	0	0	0	0	0	0	0	0	0	1	0	0	0	0	0	0	0	0	0	0
chr17:31647270:31647270:C:T	0	0	0	0	0	0	0	0	0	0	0	0	0	0	0	1	0	0	0	0	0	0	0	0	0	0
chr17:32396640:32396640:A:C	0	0	0	0	0	0	0	0	0	0	0	0	0	0	0	1	0	0	0	0	0	0	0	0	0	0
chr17:32396642:32396642:G:C	0	0	0	0	0	0	0	0	0	0	0	0	0	0	0	1	0	0	0	0	0	0	0	0	0	0
chr17:35380509:35380509:A:G	0	0	0	0	0	0	0	0	0	0	0	0	0	1	0	0	0	0	0	0	0	0	0	0	0	0
chr17:35440154:35440154:C:G	0	0	0	0	1	0	0	0	0	0	0	1	0	0	0	0	0	1	0	0	0	0	0	0	0	0
chr17:45570420:45570420:C:T	0	0	0	0	0	0	0	0	0	0	0	0	0	0	0	0	0	0	0	0	0	0	0	1	0	0
chr17:56593751:56593751:G:A	0	1	0	0	0	0	0	0	0	0	0	0	0	0	0	0	0	0	0	0	0	0	0	0	0	0
chr18:36744266:36744266:G:A	0	0	0	0	0	0	1	1	0	0	0	0	0	0	0	0	0	0	0	0	0	0	0	0	0	0
chr19:12905783:12905783:G:A	0	0	0	0	0	0	0	0	0	1	0	0	0	0	0	0	0	0	1	0	0	0	0	0	0	0
chr19:12906217:12906217:A:G	0	0	0	0	0	0	0	0	0	1	0	0	0	0	0	0	0	0	0	0	0	0	0	0	0	0
chr19:12906270:12906270:C:G	0	0	0	0	0	0	0	0	0	1	0	0	0	1	0	0	0	0	0	0	0	0	0	0	0	0
chr19:12906526:12906526:T:C	0	0	0	0	0	0	0	0	0	1	0	0	0	0	0	0	0	0	0	0	0	0	0	0	0	0
chr19:4041050:4041050:C:T	0	0	0	0	0	0	0	0	0	0	0	0	1	0	0	0	1	0	0	1	0	0	0	0	0	0
chr19:4041671:4041671:G:T	0	0	0	0	0	0	0	0	0	0	0	0	0	0	0	0	1	1	1	1	0	1	1	0	1	1
chr19:5274874:5274874:T:C	0	0	0	0	0	0	0	0	0	0	0	0	0	0	0	0	0	0	0	0	0	1	0	0	1	0
chr19:5287543:5287543:T:C	0	0	0	1	0	0	0	0	0	0	0	0	0	0	0	0	0	0	0	0	0	0	0	0	0	0
chr19:60773662:60773662:T:G	0	0	0	0	0	0	0	0	0	0	0	0	0	0	0	0	0	0	0	0	0	0	0	0	0	1
chr19:60773669:60773669:C:A	0	0	0	0	0	0	0	0	0	0	0	0	0	0	0	0	0	0	0	0	0	0	0	0	0	1
chr19:61175594:61175594:T:C	0	0	0	0	0	0	0	0	0	0	0	0	0	0	0	0	0	0	0	0	0	0	0	0	1	0
chr19:61175992:61175992:A:G	0	0	0	0	0	0	0	0	0	0	0	0	0	0	0	0	1	0	0	0	0	0	0	0	0	0
chr19:9558050:9558050:A:G	0	0	0	0	0	0	0	0	0	1	0	0	1	1	0	0	0	0	0	1	0	0	0	0	0	0
chr19:9558086:9558086:A:G	0	0	0	0	0	0	0	0	0	1	0	0	1	1	0	0	0	0	0	1	0	0	0	0	0	0
chr19:9558308:9558308:A:G	0	0	0	0	0	0	0	0	0	1	0	0	0	1	0	0	0	0	0	1	0	0	0	0	0	0
chr2:18123731:18123731:C:T	0	1	0	0	0	0	0	0	0	0	0	1	0	1	0	0	0	0	1	1	0	0	0	0	1	1
chr2:53141840:53141840:G:C	0	0	0	0	0	0	0	0	0	0	0	0	0	0	0	0	0	0	0	0	1	0	0	0	0	0
chr2:53141841:53141841:T:C	0	0	0	0	0	0	0	0	0	0	0	0	0	0	0	0	0	0	0	0	1	0	0	0	0	0
chr3:103645844:103645844:T:C	0	0	0	0	1	0	0	0	0	0	0	0	0	1	0	0	0	0	0	0	0	0	0	0	0	0
chr3:135608228:135608228:G:C	0	0	0	0	0	0	0	0	0	0	1	0	0	0	0	0	0	0	0	0	0	0	0	0	0	0
chr3:14550451:14550451:C:T	0	0	0	0	0	0	0	0	0	1	0	0	0	0	0	0	0	0	0	0	0	0	0	0	0	0
chr4:138221673:138221673:C:T	0	0	0	0	0	1	1	0	0	1	1	1	1	1	0	0	0	1	1	1	0	1	0	0	1	0
chr4:146467512:146467512:G:A	0	0	0	0	0	0	0	0	0	0	0	1	0	0	0	0	0	0	0	0	0	0	0	0	0	0
chr4:147613029:147613029:A:T	0	0	0	0	0	0	1	0	0	0	0	0	0	0	0	0	0	0	0	0	0	0	0	0	0	0
chr4:147613220:147613220:C:G	0	0	0	0	0	0	1	0	0	0	0	0	0	0	0	0	0	0	0	0	0	0	0	0	0	0
chr4:147613229:147613229:G:T	0	0	0	0	0	0	1	0	0	0	0	0	0	0	0	0	0	0	0	0	0	0	0	0	0	0
chr4:147613318:147613318:C:T	0	0	0	0	0	0	1	0	0	0	0	0	0	0	0	0	0	0	0	0	0	0	0	0	0	0
chr4:147613775:147613775:G:A	0	0	0	0	0	0	1	0	0	0	0	0	0	0	0	0	0	0	0	0	0	0	0	0	0	0
chr4:147755594:147755594:T:C	0	0	0	0	0	0	0	0	0	0	0	0	0	1	0	0	0	0	0	0	0	0	0	0	0	0
chr4:147755805:147755805:T:A	0	0	0	0	0	0	0	0	0	0	0	0	0	1	0	0	0	0	0	0	0	0	0	0	0	0
chr4:152330057:152330057:C:G	0	0	0	0	0	0	0	0	0	0	0	0	0	0	1	0	0	0	0	0	0	0	0	0	0	0
chr4:21910615:21910615:T:A	0	0	0	0	0	0	0	0	0	0	0	0	1	0	0	0	0	0	0	0	0	0	0	0	0	0
chr4:72851535:72851535:A:G	0	0	0	0	0	0	0	0	0	0	0	1	0	1	0	1	0	0	0	0	0	0	1	0	0	0
chr4:72851550:72851550:G:A	0	0	0	0	0	0	0	0	0	0	0	1	0	1	0	1	0	1	0	0	0	0	1	0	0	0
chr4:72851820:72851820:A:C	0	0	0	0	0	0	0	0	0	0	0	1	0	1	0	0	1	0	0	1	0	0	0	0	0	0
chr4:72851939:72851939:T:C	0	1	0	1	0	0	0	0	0	1	1	0	1	1	0	1	1	1	1	1	0	0	1	0	1	1
chr5:115103273:115103273:T:C	1	0	0	0	1	1	0	1	1	1	1	0	1	1	0	1	1	1	0	1	1	1	1	0	1	0
chr5:115103423:115103423:A:G	0	0	0	0	0	0	0	0	0	0	0	0	0	0	1	0	0	0	0	0	0	0	0	0	0	0
chr5:142529104:142529104:G:A	0	1	0	0	0	0	0	0	0	0	0	0	0	0	0	0	0	0	0	0	0	0	0	0	0	0
chr5:143901860:143901860:C:T	0	0	0	0	0	0	0	0	0	0	0	0	0	0	0	0	0	0	0	0	0	0	0	0	0	1
chr5:143901861:143901861:T:G	0	0	0	0	0	0	0	0	0	0	0	0	0	0	0	0	0	0	0	0	0	0	0	0	0	1
chr5:149155659:149155659:A:G	0	0	0	0	0	0	0	0	0	0	0	0	0	1	0	0	0	0	0	0	0	0	0	0	0	0
chr5:149155959:149155959:A:G	0	0	0	0	0	0	0	0	0	1	0	0	0	0	0	0	0	0	0	0	0	0	0	0	0	0
chr5:31154223:31154223:A:C	0	0	0	0	0	0	0	0	0	0	0	0	0	0	0	0	0	0	0	1	0	0	0	0	0	0
chr5:32738043:32738043:G:T	0	0	0	0	0	0	0	0	0	0	1	1	1	0	0	0	0	0	1	0	0	0	0	0	0	1
chr6:124721151:124721151:G:T	0	0	0	0	0	0	0	0	0	0	0	0	0	0	0	0	0	0	0	1	0	0	0	0	0	0
chr6:145246710:145246710:A:G	0	0	1	0	1	0	0	1	0	1	1	1	1	1	0	1	0	1	1	1	0	1	0	0	1	1
chr6:39400456:39400456:T:A	0	0	0	0	0	0	0	0	0	1	0	1	1	0	0	1	0	1	0	1	0	0	0	0	0	1
chr6:79818267:79818267:T:C	0	0	0	0	0	0	0	0	0	0	0	0	1	0	0	0	0	0	0	0	0	0	0	0	0	0
chr6:79818282:79818282:T:C	0	0	0	0	0	0	0	0	0	0	0	0	1	0	0	0	0	0	0	0	0	0	0	0	0	0
chr7:103826692:103826692:G:A	0	0	0	0	0	0	0	0	0	0	0	0	0	1	0	0	1	0	0	1	0	0	1	0	0	1
chr7:120598046:120598046:G:T	0	0	0	0	0	0	0	0	0	0	0	0	0	0	0	0	1	0	0	1	0	0	0	0	0	0
chr7:120598054:120598054:A:T	0	0	0	0	0	0	0	0	0	0	0	0	0	1	0	0	1	0	0	1	0	0	0	0	0	0
chr7:122167650:122167650:C:T	0	0	1	0	0	0	0	0	0	1	0	1	1	1	0	0	0	1	0	1	0	0	0	0	0	0
chr7:128126976:128126976:A:G	0	0	0	0	0	0	0	0	0	0	0	0	0	0	0	1	0	0	0	0	0	0	0	0	0	0
chr7:19264529:19264529:A:G	0	0	0	0	0	0	0	0	0	0	0	0	0	0	0	0	0	0	0	0	0	0	1	0	0	0
chr7:29179194:29179194:A:G	0	0	0	0	0	0	0	1	0	0	0	0	0	0	0	0	0	0	0	0	0	0	0	0	0	0
chr7:45524763:45524763:T:C	0	0	0	0	0	0	0	0	0	0	0	0	1	0	0	0	0	0	0	0	0	0	0	0	0	0
chr7:5125291:5125291:T:A	0	0	0	1	0	0	0	0	0	1	0	1	0	1	0	1	1	1	0	1	0	1	0	0	0	0
chr8:28084116:28084116:T:C	0	0	0	0	0	0	0	0	0	0	0	0	0	0	0	0	0	0	0	1	0	0	0	0	0	0
chr8:3583915:3583915:G:C	0	0	0	0	0	0	0	0	0	0	0	0	0	0	0	0	0	0	0	0	0	1	0	0	0	0
chrX:142297832:142297832:A:G	1	0	0	0	0	0	0	0	0	1	0	0	0	1	0	1	0	0	0	1	0	0	0	0	0	1
chrX:142298530:142298530:G:A	1	0	0	0	0	0	0	1	0	0	0	1	0	1	0	0	0	1	0	1	0	0	0	0	0	0

### Sheet: Supplementary_table_9
Mouse	B1	B1	B1	B1	B1	B2	B2	B2	B2	B2	B2	B2	B3	B3	B3	B3	B3	B3	TO2	TO2	TO2	TO2	TO2	TO2	TO2	TY2O3P2	TY2O3P2	TY2O3P2	TY2O3P2	TY2O3P2	TY2O3P2	TO4	TO4	TO4	TO4
Cell	B1_O_1	B1_O_2	B1_O_4	B1_O_5	B1_O_6	B2_O_1	B2_O_2	B2_O_3	B2_O_4	B2_O_5	B2_O_6	B2_O_7	B3_O_1	B3_O_2	B3_O_3	B3_O_5	B3_O_6	B3_O_7	TO2_O_1	TO2_O_2	TO2_O_3	TO2_O_4	TO2_O_5	TO2_O_6	TO2_O_7	TY2O3P2_O_2	TY2O3P2_O_3	TY2O3P2_O_4	TY2O3P2_O_5	TY2O3P2_O_6	TY2O3P2_O_7	TO4_O_2	TO4_O_4	TO4_O_6	TO4_O_7
chr1:33836388:33836388:A:T	0	0	0	0	0	1	0	0	0	0	0	0	0	0	0	0	0	0	0	0	0	0	0	0	0	0	0	0	0	0	0	0	0	0	0
chr1:33836939:33836939:A:G	0	0	0	0	0	0	0	0	0	0	0	1	0	0	0	0	0	0	0	0	0	0	0	0	0	0	0	0	0	0	0	0	0	0	0
chr1:33837081:33837081:A:G	0	0	0	1	0	0	0	0	0	0	0	1	0	0	1	0	0	0	0	0	0	0	0	0	0	0	0	0	0	0	0	0	0	0	0
chr1:67004391:67004391:G:C	0	0	0	0	0	0	0	0	0	0	0	0	0	0	0	0	0	0	0	0	0	0	0	0	0	0	0	1	0	0	0	0	0	0	0
chr1:88265185:88265185:G:A	0	0	0	0	0	1	0	0	0	0	0	0	0	0	0	0	0	0	0	0	0	0	0	0	0	0	0	0	0	0	0	0	0	0	0
chr1:88265258:88265258:A:G	0	1	0	1	0	1	0	0	0	0	0	0	1	0	0	0	0	1	0	0	0	0	0	0	0	0	0	0	0	0	0	0	0	0	0
chr1:88265309:88265309:C:G	0	1	0	0	0	1	0	0	0	0	0	0	0	0	0	0	0	1	0	0	0	0	0	0	0	0	0	0	0	0	0	0	0	0	0
chr1:88265472:88265472:C:T	0	1	0	0	0	1	0	0	0	0	0	0	0	0	0	1	0	1	0	0	0	0	0	0	0	0	0	0	0	0	0	0	0	0	0
chr1:88265570:88265570:T:A	1	1	0	1	0	1	0	0	0	1	0	0	1	0	0	1	0	1	0	0	0	0	0	0	0	0	0	0	0	0	0	0	0	0	0
chr1:88265846:88265846:A:C	0	0	0	0	0	1	0	0	0	0	0	0	1	0	0	1	0	1	0	0	0	0	0	0	0	0	0	0	0	0	0	0	0	0	0
chr1:88265892:88265892:C:G	0	0	0	1	0	0	0	0	0	1	0	0	0	0	0	0	0	1	0	0	0	0	0	0	0	0	0	0	0	0	0	0	0	0	0
chr1:88265980:88265980:T:G	1	1	0	1	0	1	0	0	0	1	0	0	1	0	0	1	0	1	0	0	0	0	0	0	0	0	0	0	0	0	0	0	0	0	0
chr1:88266121:88266121:G:A	0	0	0	0	0	0	0	0	0	0	0	0	0	0	0	1	0	0	0	0	0	0	0	0	0	0	0	0	0	0	0	0	0	0	0
chr1:88266195:88266195:G:A	0	0	0	0	0	1	0	0	0	0	0	0	0	0	0	0	0	1	0	0	0	0	0	0	0	0	0	0	0	0	0	0	0	0	0
chr1:88266241:88266241:G:T	0	0	0	0	0	0	0	0	0	0	0	0	0	0	0	0	0	1	0	0	0	0	0	0	0	0	0	0	0	0	0	0	0	0	0
chr1:88266255:88266255:C:T	0	0	0	0	0	0	0	0	0	0	0	0	0	0	0	0	0	1	0	0	0	0	0	0	0	0	0	0	0	0	0	0	0	0	0
chr1:88266400:88266400:G:A	0	0	0	0	0	0	0	0	0	0	0	0	0	0	0	0	0	1	0	0	0	0	0	0	0	0	0	0	0	0	0	0	0	0	0
chr1:88266561:88266561:A:G	0	0	0	0	0	0	0	0	0	0	0	0	0	0	0	1	0	1	0	0	0	0	0	0	0	0	0	0	0	0	0	0	0	0	0
chr1:88266592:88266592:C:A	0	0	0	0	0	0	0	0	0	0	0	0	1	0	0	0	0	0	0	0	0	0	0	0	0	0	0	0	0	0	0	0	0	0	0
chr1:88275050:88275050:A:T	0	0	0	0	0	0	0	0	0	0	0	0	1	0	0	0	0	0	0	0	0	0	0	0	0	0	0	0	0	0	0	0	0	0	0
chr1:88277238:88277238:T:C	1	0	0	1	0	0	0	0	0	1	0	0	1	0	0	0	0	1	0	0	0	0	0	0	0	0	0	0	0	0	0	0	0	0	0
chr10:117288631:117288631:T:G	0	0	0	0	0	0	0	0	0	0	0	0	0	0	0	0	0	0	0	0	0	0	0	0	0	0	0	0	0	0	0	1	0	0	0
chr10:117288636:117288636:T:C	0	0	0	0	0	0	0	0	0	0	0	0	0	0	0	0	0	0	0	0	0	0	0	0	0	0	0	0	0	0	0	1	0	0	0
chr10:128133677:128133677:G:A	0	0	0	0	0	0	0	0	0	0	0	0	0	0	0	0	0	0	0	0	0	0	0	0	0	0	0	1	0	0	0	0	0	0	0
chr10:128133678:128133678:G:C	0	0	0	0	0	0	0	0	0	0	0	0	0	0	0	0	0	0	0	0	0	0	0	0	0	0	0	1	0	0	0	0	0	0	0
chr10:128496272:128496272:C:T	0	0	0	0	0	0	0	0	0	0	1	1	0	0	0	0	0	0	0	1	0	0	1	1	0	0	1	0	0	0	0	0	0	0	0
chr10:20208738:20208738:A:G	0	0	0	0	0	0	0	0	0	0	1	0	0	0	0	0	0	0	0	0	0	0	0	0	0	0	0	0	0	0	0	0	0	0	0
chr10:20208789:20208789:G:T	1	0	0	0	0	0	1	0	0	1	0	0	0	0	1	0	1	0	0	0	1	0	0	0	0	0	0	0	0	0	0	0	0	0	0
chr10:20208793:20208793:A:T	1	0	0	0	0	0	1	0	0	1	0	0	0	0	1	0	1	0	0	0	1	0	0	0	0	0	0	0	0	0	0	0	0	0	0
chr10:31414082:31414082:A:G	0	0	0	0	0	0	0	0	0	0	0	1	0	0	0	0	0	0	0	0	0	0	0	0	0	0	0	0	0	0	0	0	0	0	1
chr10:7663289:7663289:G:C	0	0	0	0	0	0	0	0	0	0	0	0	1	0	0	1	0	0	0	1	0	0	0	0	0	0	0	0	0	0	0	0	0	0	0
chr10:7663291:7663291:G:C	0	0	0	0	0	0	0	0	0	0	0	0	1	0	0	1	0	0	0	1	0	0	0	0	0	0	0	0	0	0	0	0	0	0	0
chr11:101161077:101161077:T:C	0	0	0	0	0	0	0	0	0	0	0	0	0	0	0	0	0	0	0	0	0	1	0	0	0	0	0	0	0	0	0	0	0	0	0
chr11:101161131:101161131:G:A	0	0	0	0	0	0	0	0	0	0	0	0	0	0	0	0	0	0	0	0	0	1	0	0	0	0	0	0	0	0	0	0	0	0	0
chr11:109667541:109667541:G:A	0	0	0	0	0	0	0	0	0	0	0	0	0	0	0	0	1	0	0	0	0	0	0	0	0	0	0	0	0	0	0	0	0	0	0
chr11:120346423:120346423:T:G	0	0	0	0	0	0	0	0	0	0	0	0	0	0	0	0	0	0	0	0	0	0	0	0	0	0	0	0	0	1	0	0	0	0	0
chr11:120346432:120346432:A:G	0	0	0	0	0	0	0	0	0	0	0	0	0	0	0	0	0	0	0	0	0	0	0	0	0	0	0	0	0	1	0	0	0	0	0
chr11:3133098:3133098:T:C	0	0	0	0	0	0	0	0	0	0	0	0	0	0	0	0	0	1	0	0	0	0	0	0	0	0	0	0	0	0	0	0	0	0	0
chr11:3133133:3133133:T:A	0	0	0	0	0	0	0	0	0	0	0	0	0	0	0	0	0	1	0	0	0	0	0	0	0	0	0	0	0	0	0	0	0	0	0
chr11:3133205:3133205:C:T	0	0	0	0	0	0	0	0	0	0	0	0	0	0	0	0	0	1	0	0	0	0	0	0	0	0	0	0	0	0	0	0	0	0	0
chr11:48945576:48945576:A:G	1	0	1	0	0	0	0	1	1	1	0	1	1	0	0	1	0	1	0	0	1	0	1	1	0	0	0	1	1	1	0	1	1	0	0
chr11:48945600:48945600:A:G	1	0	1	0	0	0	0	0	1	1	0	1	1	0	0	0	0	1	0	0	1	0	1	1	0	0	0	1	1	1	0	0	0	0	0
chr11:48945630:48945630:A:G	1	0	1	1	0	1	0	0	1	1	0	1	1	1	0	0	0	1	0	1	1	1	0	1	0	0	0	1	0	1	0	0	0	0	0
chr11:48945750:48945750:C:T	1	0	1	1	0	0	0	0	1	1	0	1	1	1	1	1	1	1	0	1	1	1	1	1	1	0	0	1	1	1	0	1	1	0	1
chr11:48945807:48945807:A:G	1	1	1	1	0	1	0	0	1	1	0	1	1	1	1	1	1	1	0	1	1	1	1	1	1	0	0	1	1	1	0	1	1	0	1
chr11:48948117:48948117:G:T	0	0	0	0	0	0	0	0	0	0	0	0	0	0	0	0	0	0	0	0	0	0	0	0	0	0	0	0	0	0	0	1	0	0	0
chr11:78518097:78518097:C:T	1	0	0	1	0	0	0	0	0	0	0	0	0	0	0	0	0	0	0	0	0	0	0	0	0	0	0	0	0	0	0	0	0	0	0
chr11:82981194:82981194:G:A	1	0	0	0	0	0	0	0	0	0	0	0	0	0	0	0	0	0	0	0	0	0	0	0	0	0	0	0	0	0	0	0	0	0	0
chr12:104217222:104217222:C:A	0	0	0	0	0	0	0	0	0	0	0	0	0	0	0	0	0	0	0	0	0	0	0	0	0	0	0	0	0	0	0	0	0	0	1
chr12:104217360:104217360:G:A	0	0	0	0	0	0	0	0	0	0	0	0	0	0	0	0	0	0	0	0	0	0	0	0	0	0	0	0	0	0	0	0	0	0	1
chr12:104217367:104217367:G:A	0	0	0	0	0	0	0	0	0	0	0	0	0	0	0	0	0	0	0	0	0	0	0	0	0	0	0	0	0	0	0	0	0	0	1
chr12:104253522:104253522:A:T	0	0	0	0	0	0	0	0	0	0	0	0	0	0	0	0	0	0	0	0	0	0	0	0	0	0	0	0	0	0	0	0	0	0	1
chr12:111541731:111541731:G:A	0	0	0	0	0	0	0	0	0	0	0	0	0	0	0	0	0	0	0	0	0	0	0	1	0	0	0	0	0	0	0	0	0	0	0
chr12:83668190:83668190:A:T	0	0	0	0	0	0	0	0	0	0	0	0	0	0	0	0	0	0	0	0	0	0	0	0	0	0	0	0	0	0	0	0	1	0	0
chr12:88321193:88321193:G:C	0	0	0	0	0	1	0	0	0	0	0	0	0	0	0	0	0	1	0	0	0	0	0	0	0	0	0	0	0	0	0	0	0	0	0
chr13:21786865:21786865:C:G	0	0	0	0	0	0	0	0	0	0	0	0	0	0	0	0	0	0	0	0	0	0	0	0	0	0	0	0	1	0	0	0	0	0	0
chr13:21786874:21786874:T:C	0	0	0	0	0	0	0	0	0	0	0	0	0	0	0	0	0	0	0	0	0	0	0	0	0	0	0	0	1	0	0	0	0	0	0
chr13:22042541:22042541:C:T	0	0	0	0	0	0	1	0	0	0	1	1	0	0	0	0	0	0	1	0	0	0	1	0	1	0	0	1	0	0	1	0	1	1	0
chr13:23555341:23555341:G:C	0	0	0	0	0	0	0	0	0	0	0	0	0	0	0	0	0	0	0	0	0	0	0	0	0	0	0	0	0	0	0	0	1	0	0
chr13:23739121:23739121:C:T	0	0	0	0	0	0	0	0	0	0	0	1	0	0	0	0	0	0	0	0	0	0	0	0	0	0	0	0	0	0	0	0	0	0	0
chr13:23739123:23739123:T:C	0	0	0	0	0	0	0	0	0	0	0	1	0	0	0	0	0	0	0	0	0	0	0	0	0	0	0	0	0	0	0	0	0	0	0
chr13:32883912:32883912:C:T	1	0	0	0	0	0	0	0	0	0	0	0	0	0	0	0	0	0	0	0	0	0	0	0	0	0	0	0	0	0	0	1	0	0	1
chr13:32884245:32884245:G:C	0	0	0	0	0	0	0	0	0	0	0	0	0	0	0	0	0	0	0	0	0	0	0	0	0	0	0	0	0	0	0	0	1	0	0
chr13:60896284:60896284:C:T	0	0	0	0	0	0	0	0	0	0	0	1	0	0	0	0	0	0	0	0	1	0	0	1	0	0	0	0	0	0	0	0	0	0	0
chr13:60896696:60896696:A:G	0	0	0	0	0	0	0	0	0	0	0	0	0	0	0	0	0	0	0	0	1	0	0	1	0	0	0	0	0	0	0	0	0	0	0
chr13:67863661:67863661:C:T	0	0	0	0	0	0	0	0	0	0	0	1	0	0	0	0	0	0	0	1	1	1	0	0	0	1	1	0	1	0	0	1	1	0	1
chr14:30810321:30810321:C:A	0	1	1	0	0	1	1	0	1	1	1	1	1	0	1	1	1	0	0	0	0	0	1	0	1	0	0	0	0	0	0	1	0	0	0
chr14:30810322:30810322:A:G	0	1	1	0	0	1	1	0	1	1	1	1	1	0	1	1	1	0	0	0	0	0	1	0	1	0	0	0	0	0	0	1	0	0	0
chr14:31001352:31001352:G:C	0	0	0	0	0	0	0	0	0	0	0	0	0	1	0	0	0	1	0	0	0	0	0	0	0	0	0	0	0	0	0	1	0	0	0
chr14:31001353:31001353:G:C	0	0	0	0	0	0	0	0	0	0	0	0	0	1	0	0	0	1	0	0	0	0	0	0	0	0	0	0	0	0	0	1	0	0	0
chr14:46084380:46084380:C:T	0	0	0	0	0	0	0	0	0	0	0	0	0	0	0	0	0	0	0	0	1	0	0	0	0	0	0	0	0	0	0	0	0	0	0
chr14:50959634:50959634:C:A	0	0	0	0	0	0	0	0	0	0	0	0	0	0	0	0	0	0	0	0	0	0	1	0	0	0	0	0	0	0	0	0	0	0	1
chr14:50963153:50963153:C:G	0	0	0	0	0	0	0	0	0	0	0	0	0	0	1	0	0	0	0	0	0	0	0	0	0	0	0	0	0	0	0	1	0	0	0
chr14:50964302:50964302:T:C	0	0	0	0	0	0	0	0	0	0	0	0	0	0	0	0	0	0	0	0	0	1	0	0	0	0	0	0	0	0	0	0	0	0	0
chr14:51826031:51826031:T:C	0	0	1	0	0	0	0	0	0	0	0	0	0	0	0	0	0	0	0	0	0	0	0	0	0	0	0	0	0	0	0	0	0	0	0
chr14:56010581:56010581:A:G	0	0	0	0	0	0	0	0	0	0	0	0	0	0	0	0	0	1	0	0	0	0	0	0	0	0	0	0	0	0	0	0	0	0	0
chr14:56011043:56011043:C:T	0	0	0	0	0	0	0	0	0	0	0	0	0	0	0	0	0	0	0	1	0	0	0	0	0	0	0	0	0	0	0	0	1	0	0
chr14:63138406:63138406:C:T	0	0	0	0	0	0	0	0	0	0	0	0	0	1	0	0	0	0	0	0	0	0	0	0	0	0	0	0	0	0	0	0	0	0	0
chr14:75719719:75719719:T:C	0	0	0	0	0	0	0	0	0	0	0	0	1	0	0	0	0	0	0	0	0	0	0	0	0	0	0	0	0	0	0	0	0	0	0
chr15:20665367:20665367:T:C	0	0	0	0	0	0	0	0	0	0	0	0	0	0	0	0	0	0	0	0	0	0	0	0	0	0	0	0	0	0	0	1	0	0	0
chr15:22713932:22713932:T:C	0	0	0	0	0	0	0	0	0	0	0	0	0	0	0	0	0	0	0	0	0	0	0	0	1	0	0	0	0	0	0	0	0	0	0
chr15:22714378:22714378:G:A	0	0	0	0	0	0	0	0	0	0	0	0	0	0	0	0	0	0	0	0	0	0	0	0	0	0	0	0	0	0	0	0	0	0	1
chr15:22714391:22714391:T:C	0	0	0	0	0	0	0	0	0	0	0	0	0	0	0	0	0	0	0	0	0	0	0	0	0	0	0	0	0	0	0	0	0	0	1
chr15:22714586:22714586:T:C	0	0	0	0	0	0	0	0	0	0	1	0	0	0	0	0	0	0	0	0	0	0	0	0	0	0	0	0	0	0	0	0	0	0	0
chr15:74981943:74981943:A:T	0	0	0	0	0	0	0	0	0	0	0	0	0	0	0	0	0	0	0	0	0	0	0	0	0	0	0	0	0	0	0	1	0	0	1
chr15:75048476:75048476:G:C	0	0	0	0	0	0	0	0	0	0	1	0	0	0	0	0	0	0	0	0	0	0	0	0	0	0	0	0	1	0	0	1	0	0	0
chr15:75048481:75048481:C:A	0	0	0	0	0	0	0	0	0	0	1	0	0	0	0	0	0	0	0	0	0	0	0	0	0	0	0	0	1	0	0	1	0	0	0
chr15:98950040:98950040:T:C	0	0	0	0	1	0	1	0	0	0	1	1	0	0	0	0	0	0	1	0	0	0	0	0	1	1	0	0	1	1	0	0	0	0	0
chr15:98950322:98950322:G:A	0	0	0	0	0	0	0	0	0	0	0	0	0	0	0	0	0	0	0	0	0	0	0	1	0	0	0	0	0	0	0	0	0	0	1
chr15:98950436:98950436:C:T	0	0	0	0	0	0	1	0	0	1	0	1	0	0	0	1	0	0	0	0	0	1	0	1	1	0	0	0	1	0	0	0	0	0	1
chr15:98950598:98950598:A:G	0	0	0	0	0	0	0	0	0	0	0	1	0	0	0	1	0	0	0	0	0	0	0	0	0	0	0	0	0	0	0	0	0	0	1
chr15:98950964:98950964:G:A	0	0	0	0	0	0	0	0	0	0	0	1	0	0	0	0	0	0	0	0	0	0	0	0	0	0	0	0	0	0	0	0	0	0	0
chr15:98951251:98951251:A:G	0	0	0	0	0	0	1	0	0	0	0	0	0	0	0	0	0	0	0	0	0	0	0	0	0	0	0	0	0	0	0	0	0	0	0
chr15:98951299:98951299:G:A	0	0	0	0	0	0	0	0	0	0	0	1	0	0	0	0	0	1	0	0	0	0	0	0	0	0	0	0	0	0	0	0	0	0	0
chr16:16819761:16819761:A:G	1	0	0	1	1	1	0	0	1	0	1	1	0	1	1	0	1	0	0	0	1	1	0	0	0	0	0	0	0	0	0	0	0	0	0
chr16:46153945:46153945:A:G	0	0	0	0	0	1	0	0	0	0	0	0	0	0	0	0	0	0	0	0	0	0	0	0	0	0	0	0	0	0	0	0	0	0	0
chr16:46153963:46153963:A:G	0	0	0	0	0	1	0	0	0	0	0	0	0	0	0	0	0	0	0	0	0	0	0	0	0	0	0	0	0	0	0	0	0	0	0
chr17:26277567:26277567:G:A	0	0	0	0	0	0	0	0	0	0	0	0	1	0	0	0	0	0	0	0	0	0	0	0	0	0	0	0	0	0	0	0	0	0	0
chr17:31647266:31647266:C:A	0	0	0	0	0	0	0	0	0	1	0	0	1	0	1	0	0	1	0	1	0	0	1	0	1	0	0	1	0	1	0	0	1	0	0
chr17:31647270:31647270:C:T	0	0	0	0	0	0	0	0	0	1	0	0	1	0	1	0	0	1	0	1	0	0	1	0	1	0	0	0	0	1	0	0	1	0	0
chr17:35323110:35323110:T:A	0	0	0	0	0	0	0	0	0	0	0	0	0	0	0	0	0	0	0	0	0	0	0	0	0	0	0	0	0	0	0	1	0	0	0
chr17:35380450:35380450:C:T	0	0	0	0	0	0	0	0	0	0	0	0	0	0	0	0	0	0	0	0	0	0	0	0	0	0	0	0	0	0	0	0	1	0	0
chr17:35380509:35380509:A:G	0	0	0	0	0	0	0	0	0	0	1	0	0	0	0	0	0	0	0	0	0	0	0	0	0	0	0	0	0	0	0	0	0	0	0
chr17:35440154:35440154:C:G	0	0	0	0	0	1	0	0	0	1	0	0	1	0	0	0	0	0	0	0	0	0	0	0	0	0	0	0	0	0	0	0	0	0	0
chr17:74315929:74315929:A:T	0	0	0	0	0	0	0	0	0	0	0	0	1	0	0	0	0	0	0	0	0	0	0	0	0	0	0	0	0	0	0	0	0	0	0
chr17:74315931:74315931:A:C	0	0	0	0	0	0	0	0	0	0	0	0	1	0	0	0	0	0	0	0	0	0	0	0	0	0	0	0	0	0	0	0	0	0	0
chr19:12905783:12905783:G:A	0	0	0	0	0	1	0	0	0	0	0	0	0	0	0	0	0	0	0	0	0	0	0	0	0	0	0	0	0	0	0	0	0	0	0
chr19:12906217:12906217:A:G	0	0	0	0	0	1	0	0	0	1	0	0	0	0	0	0	0	0	0	0	0	0	0	0	0	0	0	0	0	0	0	0	1	0	0
chr19:12906270:12906270:C:G	0	0	0	0	0	1	0	0	0	0	0	0	0	0	1	0	0	1	0	0	0	0	0	0	0	0	0	0	0	0	0	0	0	0	0
chr19:12906477:12906477:G:A	0	0	0	0	0	0	0	0	0	0	0	0	1	0	0	0	0	0	0	0	0	0	0	0	0	0	0	0	0	0	0	0	0	0	0
chr19:34243341:34243341:G:T	0	0	0	0	0	0	0	0	0	0	0	0	0	0	0	0	0	0	0	0	0	0	0	0	0	0	0	0	0	0	0	0	0	0	1
chr19:4041050:4041050:C:T	0	0	0	0	0	0	0	0	0	0	1	0	0	0	0	0	0	0	0	0	0	1	0	0	0	0	0	0	0	0	0	0	0	0	1
chr19:4041671:4041671:G:T	0	0	0	0	0	0	0	0	0	0	1	0	0	0	0	0	0	0	0	1	0	1	0	1	1	0	0	0	1	0	0	1	1	0	1
chr19:5274874:5274874:T:C	0	0	0	0	0	0	0	0	0	0	0	0	0	0	0	1	1	0	0	0	0	0	0	0	0	0	0	0	0	0	0	0	0	0	1
chr19:61175594:61175594:T:C	0	0	0	0	0	0	0	0	0	0	0	1	0	0	0	0	0	0	0	0	0	0	0	0	0	0	0	0	0	0	0	0	0	0	0
chr2:38642270:38642270:G:C	1	0	0	0	0	0	0	0	0	0	0	0	0	0	0	0	0	0	0	0	0	0	0	0	0	0	0	0	0	0	0	0	0	0	0
chr2:70745996:70745996:C:T	0	0	0	0	1	0	0	0	0	0	0	0	0	0	0	0	0	0	0	0	0	0	0	0	0	0	0	0	0	0	0	0	0	0	0
chr2:80292875:80292875:A:C	0	0	0	0	0	0	0	0	0	0	0	0	0	0	0	0	0	0	0	1	0	0	0	0	0	0	0	0	0	0	0	0	0	0	1
chr2:80292885:80292885:G:A	0	0	0	0	0	0	0	0	0	0	0	0	0	0	0	0	0	0	0	1	0	0	0	0	0	0	0	0	0	0	0	0	0	0	1
chr3:103645784:103645784:A:G	0	0	0	0	0	1	0	0	0	0	0	0	0	0	0	0	0	0	0	0	0	0	0	0	0	0	0	0	0	0	0	0	0	0	0
chr3:103645844:103645844:T:C	0	0	0	0	0	0	0	0	0	0	0	0	0	0	0	0	0	0	0	1	0	0	0	0	0	0	0	0	0	0	0	0	0	0	0
chr3:107966153:107966153:A:G	0	0	0	0	0	0	0	0	0	0	0	0	0	0	0	0	0	0	0	1	0	0	0	0	0	0	0	0	0	0	0	0	0	0	0
chr4:135340977:135340977:C:T	0	0	0	0	0	0	0	0	0	0	0	0	0	0	0	0	0	0	0	0	0	1	0	0	0	0	0	0	0	0	0	0	0	0	0
chr4:146466248:146466248:C:T	0	0	1	0	0	0	0	0	0	0	0	0	0	0	0	0	0	0	0	0	0	0	0	0	0	0	0	0	0	0	0	0	0	0	0
chr4:146466499:146466499:G:C	0	0	1	0	0	0	0	0	0	0	0	0	0	0	1	0	0	0	0	0	0	0	0	0	0	0	0	0	0	0	0	0	0	0	0
chr4:146467512:146467512:G:A	1	0	0	0	0	0	0	0	0	0	0	0	0	0	0	0	0	0	0	0	0	0	0	0	0	0	0	0	0	0	0	0	0	0	0
chr4:147613029:147613029:A:T	0	0	0	0	0	0	0	0	0	0	0	0	0	0	1	0	0	1	0	0	0	0	0	0	0	0	0	0	0	0	0	0	0	0	0
chr4:147613220:147613220:C:G	0	0	0	0	0	0	0	0	0	0	0	0	0	0	1	0	0	1	0	0	0	0	0	0	0	0	0	0	0	0	0	0	0	0	0
chr4:147613229:147613229:G:T	0	0	0	0	0	0	0	0	0	0	0	0	0	0	1	0	0	0	0	0	0	0	0	0	0	0	0	0	0	0	0	0	0	0	0
chr4:147613318:147613318:C:T	0	0	0	0	0	0	0	0	0	0	0	0	0	0	1	0	0	1	0	0	0	0	0	0	0	0	0	0	0	0	0	0	0	0	0
chr4:147613528:147613528:C:T	0	0	0	0	0	0	0	0	0	0	0	0	0	0	1	0	0	1	0	0	0	0	0	0	0	0	0	0	0	0	0	0	0	0	0
chr4:147613577:147613577:A:C	0	0	0	0	0	0	0	0	0	0	0	0	0	0	1	0	0	1	0	0	0	0	0	0	0	0	0	0	0	0	0	0	0	0	0
chr4:147613578:147613578:A:C	0	0	0	0	0	0	0	0	0	0	0	0	0	0	1	0	0	1	0	0	0	0	0	0	0	0	0	0	0	0	0	0	0	0	0
chr4:147613775:147613775:G:A	0	0	0	0	0	0	0	0	0	0	0	0	0	0	1	0	0	1	0	0	0	0	0	0	0	0	0	0	0	0	0	0	0	0	0
chr4:147615365:147615365:T:C	0	0	0	0	0	0	0	0	0	0	0	0	0	0	1	0	0	1	0	0	0	0	0	0	0	0	0	0	0	0	0	0	0	0	0
chr4:147755594:147755594:T:C	0	0	0	0	0	0	0	0	0	0	0	0	0	0	0	0	0	1	0	0	0	0	0	0	0	0	0	0	0	0	0	0	0	0	0
chr4:147755805:147755805:T:A	0	0	0	0	0	0	0	0	0	0	0	0	0	0	0	0	0	1	0	0	0	0	0	0	0	0	0	0	0	0	0	0	0	0	0
chr4:21910615:21910615:T:A	0	0	0	0	0	0	1	0	0	0	0	0	0	0	0	0	0	0	0	0	0	0	0	0	0	0	0	0	0	0	0	0	0	0	0
chr4:72851820:72851820:A:C	1	0	0	0	0	1	0	0	0	0	0	0	0	0	0	0	0	0	0	1	0	0	1	0	0	0	0	0	0	0	0	0	0	0	1
chr4:72851939:72851939:T:C	1	1	0	0	0	0	1	0	0	0	0	0	0	1	0	0	1	0	0	1	0	0	1	0	1	0	0	0	0	0	0	1	1	0	1
chr5:115103273:115103273:T:C	0	1	1	0	0	0	1	1	1	0	0	1	0	1	0	0	1	0	0	1	1	1	1	1	1	1	1	1	1	1	0	1	1	0	1
chr5:149155467:149155467:A:C	0	0	0	0	0	0	0	0	0	0	0	0	0	0	0	0	0	1	0	0	0	0	0	0	0	0	0	0	0	0	0	0	0	0	0
chr5:149155758:149155758:T:C	0	0	0	0	0	0	0	0	0	0	0	0	0	0	1	0	0	1	0	0	0	0	0	0	0	0	0	0	0	0	0	0	0	0	0
chr5:32738043:32738043:G:T	0	0	0	0	0	0	0	0	0	1	0	0	1	1	0	1	0	0	0	0	0	0	0	0	0	0	0	0	0	0	0	1	0	0	0
chr6:113047525:113047525:G:A	0	0	0	0	0	0	0	0	0	1	0	0	0	0	0	0	0	0	0	0	0	0	0	0	0	0	0	0	0	0	0	0	0	0	0
chr6:131379407:131379407:C:T	0	0	0	0	0	0	0	0	0	0	0	0	0	0	0	0	0	0	0	0	0	0	0	0	1	0	0	0	0	0	0	0	0	0	0
chr6:7675351:7675351:G:A	0	0	0	0	0	1	0	0	0	0	0	0	0	0	0	0	0	0	0	0	0	0	0	0	0	0	0	0	0	0	0	0	0	0	0
chr7:103826692:103826692:G:A	0	0	0	0	0	0	0	0	0	0	0	0	0	0	0	0	0	0	0	0	1	0	0	0	0	0	1	0	0	0	0	0	0	0	0
chr7:120598046:120598046:G:T	0	0	0	0	0	0	0	0	0	0	0	0	0	0	0	0	0	0	0	0	0	0	0	0	0	0	0	0	0	0	0	0	0	0	1
chr7:120598054:120598054:A:T	0	0	0	0	0	0	0	0	0	0	0	0	0	0	0	0	0	0	0	0	0	0	0	0	0	0	0	0	0	0	0	0	0	0	1
chr7:120598103:120598103:A:G	0	0	0	0	0	0	0	0	0	0	0	0	0	0	0	0	0	0	0	0	0	1	0	0	0	0	0	0	0	0	0	0	0	0	0
chr7:120598123:120598123:T:C	0	0	0	0	0	0	0	0	0	0	0	0	0	0	0	0	0	0	0	0	0	1	0	0	0	0	0	0	0	0	0	0	0	0	0
chr7:120598233:120598233:A:G	0	0	0	0	0	0	0	0	0	0	0	0	0	0	0	0	0	0	0	0	0	0	1	0	0	0	0	0	0	0	0	0	0	0	0
chr7:128126976:128126976:A:G	0	0	0	0	0	0	0	0	0	0	0	0	0	0	0	0	0	0	1	0	0	0	0	0	0	0	0	0	0	0	0	0	0	0	0
chr7:5125291:5125291:T:A	0	0	0	0	0	0	0	0	1	0	0	1	0	0	0	0	1	0	0	1	1	0	1	0	0	0	1	0	1	0	0	1	1	0	1
chr8:106885604:106885604:T:C	0	0	0	0	0	1	0	0	0	0	0	0	0	0	0	0	0	0	0	0	0	0	0	0	0	0	0	0	0	0	0	0	0	0	0
chr8:3583915:3583915:G:C	0	0	0	0	0	0	0	0	0	0	0	0	0	0	0	0	0	0	0	0	0	0	0	0	0	0	0	0	0	0	1	0	0	0	0
chr8:85029555:85029555:G:T	0	0	0	1	0	0	0	0	0	0	0	0	0	0	0	0	0	0	0	0	0	0	0	0	0	0	0	0	0	0	0	0	0	0	0
chrX:142297832:142297832:A:G	0	0	0	0	0	0	0	0	0	0	0	0	0	0	0	1	0	0	1	0	0	1	0	0	1	0	0	0	0	0	0	0	1	0	1
chrX:142298530:142298530:G:A	0	0	0	0	0	0	0	0	1	0	0	1	0	0	0	0	0	0	0	0	0	1	0	0	1	0	0	0	0	0	0	0	0	0	0
chrX:36798453:36798453:C:T	0	0	0	0	0	0	0	0	0	0	0	0	0	0	0	0	0	0	0	0	0	0	1	0	0	0	0	0	0	0	0	0	0	0	0
chrX:73234390:73234390:A:T	0	0	0	0	0	0	0	0	0	0	0	0	0	0	0	0	0	0	0	0	1	0	0	0	0	0	0	0	0	0	0	0	0	0	0
chrX:73234581:73234581:G:A	0	0	0	0	0	0	0	0	0	0	0	0	0	0	0	0	0	0	0	0	1	0	0	0	0	0	0	0	0	0	0	0	0	0	0
chrX:73234585:73234585:C:G	0	0	0	0	0	0	0	0	0	0	0	0	0	0	0	0	0	0	0	0	1	0	0	0	0	0	0	0	0	0	0	0	0	0	0
chrX:73234653:73234653:A:G	0	0	0	0	0	0	0	0	0	0	0	0	0	0	0	0	0	0	0	0	1	0	0	0	0	0	0	0	0	0	0	0	0	0	0
chrX:73237452:73237452:C:T	0	0	0	0	0	0	0	0	0	0	0	0	0	0	0	0	0	0	0	0	1	0	0	0	0	0	0	0	0	0	0	0	0	0	0
